# BxbI-mediated insertion of a 77kb human RET sensitive haplotype into the mouse genome to generate a humanized model of Hirschsprung disease

**DOI:** 10.64898/2026.07.05.736620

**Authors:** Ryan D. Fine, Benjamin E. Low, Jarod Rollins, Jon M. Laurent, Michael V. Wiles, Aamir Zuberi, Jef D. Boeke, Aravinda Chakravarti

## Abstract

Hirschsprung disease (HSCR) is a complex developmental disorder of the enteric nervous system, primarily driven by regulatory variants within enhancer elements of the *RET* gene. To investigate how these variants lead to aganglionosis, we developed a humanized mouse model by inserting an intact 77kb human *RET* genomic locus into the *Rosa26* safe-harbor locus. Utilizing “big DNA” synthetic biology and Bxb1-mediated recombination, we integrated the complete human locus including all exons, introns, and upstream regulatory elements which we validated via nanopore and short-read sequencing. Functional analysis confirmed *in vivo* human *RET* expression; however, our initial HSCR-associated “sensitive” haplotype expressed at only 21% of wild-type levels. This significant reduction proved insufficient to rescue the viability when endogenous mouse *Ret* was deleted. We identified that this deficiency is partially driven by five risk SNPs within established enhancers. Specifically, using CRISPR/Cas9 to restore a conserved So×10 binding site (converting a sensitive SNP to a protective one) increased *RET* expression by 1.9-fold and restored transcription factor binding. This study provides a robust framework for modeling human-specific regulatory disorders and demonstrates the critical impact of non-coding variation on disease pathogenesis.
