## Supplementary material for "BxbI-mediated insertion of a 77kb human RET sensitive haplotype into the mouse genome to generate a humanized model of Hirschsprung disease": Table S2

### Sheet: Sheet1
Name	Parent	MAT	Plasmid	Genotype	Markers	Comments	Source
By4741	N/a	a		leu2∆0 lys2∆0 ura3∆0 his3∆1 met15Δ0			[1]
RDF29	BY4741	a	pRDF67	leu2∆0 lys2∆0 ura3∆0 his3∆1 met15Δ0	LEU2	from screen #2, 70% 77kb RET build #10	This Study
RDF40-12	RDF29	a	pRDF69	leu2∆0 lys2∆0 ura3∆0 his3∆1 met15Δ0	LEU2	repaired A29, 80% complete 77kb RET, ICE compatible	This Study
RDF43-1	RDF40-12	a	pRDF70	leu2∆0 lys2∆0 ura3∆0 his3∆1 met15Δ0	LEU2	repaired A29, A41, 90% complete 77kb RET, ICE compatible	This Study
RDF46	RDF43-1	a	pRDF74	leu2∆0 lys2∆0 ura3∆0 his3∆1 met15Δ0	LEU2	repaired A24, A29,A41, 99% complete 77kb RET Missing 20bp in Intron 1, ICE compatible	This Study
RDF51-3	RDF46-48	a	pRDF75	leu2∆0 lys2∆0 ura3∆0 his3∆1 met15Δ0	LEU2	repaired A24, A29,A41, 99% complete 77kb RET Missing 20bp in Intron 1, BxbI Left Insert	This Study
RDF52-3	RDF46-48	a	pRDF78	leu2∆0 lys2∆0 ura3∆0 his3∆1 met15Δ0	LEU2	repaired A24, A29,A41, 99% complete 77kb RET Missing 20bp in Intron 1, BxbI Right Insert	This Study
RDF53-20	RDF46-48	a	pRDF81	leu2∆0 lys2∆0 ura3∆0 his3∆1 met15Δ1	LEU2	repaired A24, A29,A41, 100% complete 77kb RET, ICE Compatible	This Study
RDF55-7	RDF51-3		pRDF90	leu2∆0 lys2∆0 ura3∆0 his3∆1 met15Δ0	LEU2	repaired A24, A29,A41, 99% complete 77kb RET Missing 20bp in Intron 1, BxbI Right and Left Insert	This Study
RDF56-5	RDF53-20	a	pRDF91	leu2∆0 lys2∆0 ura3∆0 his3∆1 met15Δ0	LEU2	Entire 179kb RET locus, ICE compatible	This Study
RDF78	RDF56-5	a	pRDF126-40-1	leu2∆0 lys2∆0 ura3∆0 his3∆1 met15Δ0	LEU2, URA3	Entire 179kb RET locus, ICEcompatibility, URA3 inserted upstream of RARB site	This Study
1.Brachmann, C. B., A. Davies, G. J. Cost, E. Caputo, J. Li et al., 1998 Designer deletion strains derived from Saccharomyces cerevisiae S288C: a useful set of strains and plasmids for PCR-mediated gene disruption and other applications. Yeast 14: 115–132.
