## Supplementary material for "BxbI-mediated insertion of a 77kb human RET sensitive haplotype into the mouse genome to generate a humanized model of Hirschsprung disease": Table S3

### Sheet: Plasmids
Plasmid Name	Host Strain	Plasmid Markers	Comments
Plasmid Name	E. coli species	Selectable Marker	Notes
pLM1050	Epi300	Kan	LEU2 YAC, BsaI digest to release RFP insert
pLM1081	Epi300	Kan	URA3 YAC, BsaI digest to release RFP insert
pRS406	Top10	Amp	URA3 integrating vector
pRDF61	Top10	Amp	Topo PCR2.1 Vector containing BxbI Rvec 77kb RET Homology Arm gBlock
pRDF62	Top10	Amp	Topo PCR2.1 Vector containing BxbI Lvec 77kb RET Homology Arm gBlock
pRDF67	Epi300	Kan	77kb partial RET locus missing amplicons 24,29,41, yRDF29 equivalent
pRDF69	Epi300	Kan	77kb partial RET locus missing amplicons 24,41, yRDF40 equivalents
pRDF70	Epi300	Kan	77kb partial RET locus missing amplicon 24 yRDF43 equivalent
pRDF71	Top10	Amp	Topo PCR2.1 Vector containing ICE Lvec 179kb RET Homology Arm Amplicon 1 gBlock
pRDF74	Epi300	Kan	77kb RET locus missing 20bp in intron 1 yRDF46-48 equivalent
pRDF75	Epi300	Kan	77kb RET locus missing 20bp in intron 1 yRDF51-3equivalent
pRDF78	Epi300	Kan	77kb RET locus missing 20bp in intron 1 yRDF52-3 equivalent
pRDF81	Epi300	Kan	77kb RET locus yRDF53-20 equivalent colony #1
pRDF90-1	Top10	Kan	77kb RET locus yRDF55-6 equivalent, BxbI compatible, LEU2
pRDF91	Top10	Kan	179kb RET locus, ICE compatible, not very stable
pRDF126-40-1	Epi300	Amp	179kb RET plus URA3 upstream of Rarb enhancer
