## Supplementary material for "BxbI-mediated insertion of a 77kb human RET sensitive haplotype into the mouse genome to generate a humanized model of Hirschsprung disease": Table S4

### Sheet: Formatted_20191212135451_Plate1
Red not present in 77kb colonies-Black present in all colonies	B2	B3	B4	B5	B6	B7	B8	C2	C3	C4	C5	C6	C7	C8	C9	C10	C11	C12	C13	C14	C15	C16	C17	C18	C19	D2	D3	D4	D5	D6	D7	D8	TOTAL POSITIVE FROM 1ST 16 PRIMERS	TOTAL POSITIVE FROM 2ND 16 PRIMERS
Control (in yeast plate)	`	`	`	28.1	30.3	25.7	34.5	33.1	`	26.7	32.6	33.7	`	31	`	32.5	31.5	35.8	31.6	33.4	33.1	33.4	37.2	`	32	37	28.4	36.1	`	32.1	28.6	29.4	s10	s14
Control (DNA added)	`	36.1	`	`	30.6	23.8	`	22.8	28	24.1	27	31.7	23.6	30.5	25.6	24.7	25.2	35.2	20.4	25.6	27.1	32.7	30.8	21.8	33.9	`	24.3	`	`	34.1	26.3	27.3	s12	s13
Sample_03	34.6	`	`	`	31.5	24.9	`	`	`	30.6	33.4	`	`	30.7	33.1	32.5	36.4	37	`	`	31.4	32.7	`	34.6	`	`	28.9	`	`	31.3	26.5	23.3	s08	s09
Sample_04	33.3	`	`	30.5	31.4	26.8	`	35.1	`	30.3	36.3	33.5	`	31.1	`	33.8	37.5	38.1	35.2	`	38.4	32.3	33.5	37.5	34.7	`	27.4	`	`	35.5	28.1	22.2	s10	s12
Sample_05	36.7	`	`	`	31.6	24.3	`	37.9	`	30.3	38	33.6	`	30.8	`	38.5	33.1	34.2	`	35.6	34.1	31.5	`	31.7	31.4	`	29.3	32	`	36.3	27.4	23.7	s09	s12
Sample_06	36.8	`	`	`	32.4	26	`	`	`	28	37.5	33.6	`	32.8	`	`	33.6	35.1	30	37.8	31.7	31.6	31.6	`	`	38.6	28.7	`	`	`	30.2	23.1	s07	s11
Sample_07	30.5	`	`	`	31.3	26.2	`	`	`	30.5	34.7	36.6	`	33.1	`	`	36.1	`	`	36.5	33.6	33.3	26.4	`	37.1	`	28.5	31	`	`	30.7	22.2	s07	s10
Sample_08	`	36.2	`	31.7	32	24.8	`	`	`	30.3	`	34.1	`	33.6	`	`	`	`	`	`	33.2	35.2	32.2	34.6	`	`	27.4	`	`	34.4	28.2	28.2	s07	s08
Sample_09	33.3	`	34	`	30.7	26.4	`	37.6	`	30.7	32.7	`	`	31.8	`	36.8	34.4	37	`	`	23.7	29.3	`	30.3	33.1	`	21.3	`	`	33.7	29.1	22.2	s09	s10
Sample_10*	31.7	`	`	`	30.2	26.5	`	36.2	`	30.7	33.1	35	`	24	26.4	26.2	24.2	33	33.1	23.9	26.1	33.9	31.4	25	33.9	34.8	25.2	31.8	`	29.4	24.5	21.3	s10	s15
Sample_11	`	`	`	`	31.4	26.1	`	`	`	29.9	35.4	34.8	`	33.2	`	37.4	36.1	38.6	35	36.9	36.4	32.5	`	34.7	32.2	37.9	28.1	`	`	33.9	29.7	23.2	s07	s13
Sample_12	33.8	36.8	`	36	31.4	25.9	`	33.9	`	32.1	33.2	35.4	`	32.7	`	35.5	36	33.9	35.5	32.1	27.9	30.4	`	35.2	34.3	33.3	23.6	`	`	37.1	28.3	23.4	s11	s13
Sample_13	30.7	`	`	`	32.3	26.4	`	37	`	30.5	36.3	36.1	`	31.9	`	36.4	33.4	38.6	31.5	37.9	32.7	34.1	`	`	34.5	38.6	28.1	`	`	35	30.1	21.5	s09	s12
Sample_14	34.9	`	`	`	30.7	27.2	`	33.9	`	30	`	`	`	30.4	`	38.9	32.2	33.3	32.8	`	33.1	32.6	`	22.8	32.6	`	28.7	`	`	`	24.5	23	s07	s10
Sample_15	33.5	33.1	`	`	31.7	26.6	`	33.3	`	31.2	32.5	`	`	32.5	`	37.6	32.3	36.7	35.6	36.9	29.3	31.5	36.6	35.3	33.5	37.9	27.1	`	`	34.6	24.9	22.9	s09	s14
Sample_16	33.2	`	`	`	`	26.1	`	`	`	31.7	35.3	`	`	31.9	`	`	`	`	26.3	`	36.3	34.4	35.4	34.4	`	`	28.8	`	`	36.5	30.4	28.9	s05	s09
Sample_17	32.7	`	36.9	`	32.8	27.3	`	`	`	31.5	34.9	37.8	37.3	31.7	`	33.4	33.3	34.3	33.4	37.1	33	34.2	`	32.2	32.7	`	28.3	`	`	32.1	30	22.5	s10	s12
Sample_18	36.5	33	`	`	28.4	27.2	`	`	`	29.6	35.3	33	`	38.2	`	`	33.2	35.4	35.2	32.7	28.2	32.5	`	34.4	35.6	37.2	22.9	36	`	`	30	23.3	s08	s13
Sample_19	31.2	`	`	38.3	30.5	27.5	`	`	`	30	`	35.4	`	34.6	`	33.2	36.7	`	35.3	`	33.7	36.4	31.6	31.7	35.6	`	28.8	31.2	`	`	29.7	22.6	s08	s11
Sample_20	29.9	`	`	`	31.8	26.5	`	36	`	32.5	37.4	31	`	33.2	`	`	36.9	`	35.3	`	31.8	32.7	`	30.3	34.5	`	28	38.4	`	37.5	31	22.1	s08	s11
Sample_21	`	`	`	`	35.5	27.1	`	`	`	27.8	31.1	34.8	`	`	`	32.9	35.1	`	`	`	24.5	37	`	`	`	34.7	12.7	`	`	`	28.6	28.7	s06	s07
Sample_22	31.3	`	`	`	30.8	27	`	38.3	`	31.2	36.3	38.1	`	26.3	29.8	30	26.8	32.3	31.5	27	29.1	33.3	32.4	27.7	38	36.4	27.5	`	`	31.6	23.4	22.5	s10	s14
Sample_23	35.7	`	`	`	32.4	27.3	`	`	`	27	36.2	35.1	`	33.7	32.5	37.6	`	36	32.3	37.1	32.2	33	`	32.5	32.2	`	28.2	`	`	35.5	30.9	22.4	s09	s11
Sample_24	`	`	`	36.5	33.6	20.7	`	`	`	29.7	31.9	`	`	36.7	`	35	33.9	37.3	`	`	31.4	32.8	`	`	34.9	36.8	17.3	`	`	37.5	29.2	24.4	s07	s10
Sample_25	34.3	`	`	`	32.3	25.6	`	38.5	`	32.1	35.6	36.2	`	31.1	`	`	38.3	`	34.9	`	34.1	32.8	`	`	36.1	`	28.7	`	`	34.9	30.4	22.9	s08	s09
Sample_26	34.6	`	`	`	31.4	27	`	35.9	`	`	34	35.5	`	32.4	`	37.2	36.5	38	29.2	36.8	33.6	34.8	`	`	35.2	`	28	37.9	`	35.6	30.3	22.3	s08	s12
Sample_27	33.1	35.4	33.9	`	30.7	24.9	`	31.5	`	23.2	30.9	35.2	`	32.2	`	32.2	33	32.2	35.1	33.3	27.2	30.8	38.4	35.6	32.9	36.9	18	`	`	37.4	29.9	22.9	s11	s14
Sample_28	29.8	`	`	`	31.7	24.3	`	36.1	`	31.4	37	34.7	`	33.5	`	36.4	36.2	`	`	`	35	32.4	37.3	`	33.9	`	24.1	33.7	`	35.7	30.4	22.8	s09	s10
Sample_29	30.8	`	`	`	31	27.3	`	36.2	`	30.1	34.1	35.3	`	32.8	`	35.2	36.4	`	`	38.6	33.8	31.9	`	28.5	33.6	`	27.7	`	`	34.4	30	23.4	s09	s10
Sample_30	37.1	`	`	`	`	27.2	`	`	`	23.4	32.2	`	`	32.4	`	`	37.2	37.4	34.7	34.8	32.6	35.5	31.9	35.8	35.2	`	28.1	`	`	35.8	28.9	23.3	s05	s13
Sample_31	32.2	`	`	`	`	19	`	`	`	33.8	`	35.6	`	37	`	35.8	`	`	35.1	`	36	32.4	30.4	`	`	`	28.2	30.8	`	`	31.9	31.6	s06	s08
Sample_32	36.7	37.6	`	37.7	`	26.5	`	35	`	29.7	35.8	36.2	`	31.1	`	34.2	36.4	37.2	`	`	33.6	33	`	34.3	31.8	35.8	27.8	33.1	`	35.5	30.6	22.6	s10	s12
Sample_33	31.7	`	`	`	`	19	`	37.3	`	22.4	31.2	37.9	`	32.4	`	32.8	32.9	37.8	35.6	`	33	35.3	`	`	33.9	`	19.2	31.7	`	36.3	32.3	22.8	s08	s11
Sample_34	31.2	`	`	`	`	26.4	`	`	`	32.1	36.8	`	`	31.9	`	36.7	36.2	`	`	`	29.6	32.1	`	37.4	36.1	`	29	`	`	35.5	30.3	22.9	s06	s09
Sample_35	36.6	`	37.9	`	`	27.6	`	`	`	30.6	33.2	34.3	`	33.2	`	33	`	38.6	34.5	36.7	32.6	31.7	`	`	36.8	36.8	32.8	`	`	38.3	30.9	23	s08	s11
Sample_36	34.3	37.8	35.4	38.5	`	27.6	`	36.5	`	29.2	31.9	33.8	`	31.9	`	29.6	32.8	35.5	`	`	33.6	32.6	`	`	34.5	35.3	24.4	`	`	35.1	29.7	23.3	s11	s10
Sample_37	34.1	35.1	`	`	`	27.6	`	`	`	29.1	`	34.8	`	35.1	`	`	38	`	`	`	37.7	34.2	`	`	34.2	`	28.4	`	`	38	30.1	23.5	s06	s08
Sample_38	36.8	`	`	`	`	27.5	`	`	`	30.9	34.1	`	`	33.1	`	38.3	37.4	`	30.5	`	31.8	33.4	`	38.6	37.8	36.1	28.2	`	`	35	30.7	23.3	s06	s11
Sample_39	35.3	38.2	`	`	`	27.5	`	35.4	`	30.9	34.6	34.4	`	33.3	`	`	34	34.5	`	`	34.8	33.7	`	35.7	33.6	`	28.8	`	`	34.2	29.5	22.2	s08	s10
Sample_40	33.9	`	`	`	`	27.6	`	34.5	`	31	36.5	29.3	`	37.3	`	36.9	38.8	35.4	`	`	36.6	33.9	32.5	`	34.5	`	28.2	`	`	34.6	30.1	22.1	s08	s10
Sample_41	32	`	36.8	`	`	27	`	37.9	`	31.4	35.9	36.2	`	33.9	`	36.5	36.8	33.4	32.8	36.6	32.3	32.8	`	`	32.8	33.7	27.7	`	`	35.9	30.4	22.3	s09	s12
Sample_42	33.3	`	`	`	`	27.2	`	37.7	`	31.6	32.2	38.4	`	30.9	`	37.8	32.8	35.1	34.8	`	31.1	32.3	34.8	38	31.5	37.4	28.8	`	`	34.9	27.8	22	s08	s13
Sample_43	33.8	`	`	`	`	25.2	`	`	`	31.8	35.5	36	`	35.2	`	`	34.8	34.7	34.2	`	33.8	31.8	`	36.1	33.1	`	28.7	`	`	37.1	29.6	22.8	s06	s11
Sample_44	33	`	`	`	`	27.4	`	37.7	`	32	36	37.8	`	31.8	`	34.8	37	37.5	35.1	`	32	33	`	`	35.5	`	27.7	36	`	36.8	30.1	22.7	s08	s11
Sample_45	35.5	36.3	`	`	`	27.4	`	`	`	32.4	36.9	`	`	31.9	`	`	31.8	`	`	`	22.6	32.8	`	`	33.3	`	28.2	`	`	37.2	31.2	22.2	s06	s08
Sample_46	`	`	`	`	`	25.5	`	`	`	30.5	`	`	`	33.7	`	`	38.1	`	`	39	`	37.4	`	24.4	`	`	28.5	31.9	`	`	31.9	28.2	s03	s08
Sample_47	35.5	`	`	38	`	27.4	`	`	`	31.1	35.6	36.9	`	32.1	`	35.8	34.9	`	34.9	`	29.4	34.1	`	31.1	33.8	37.4	28.1	`	`	36.2	30.9	21.9	s08	s11
Sample_48	34.6	`	`	`	`	27.4	`	35.6	`	30.9	32.1	34	`	33	36.5	38.3	36.9	`	35.2	`	27.5	34.4	`	33.6	33.1	37.1	27.8	`	`	35.1	29.7	22	s09	s11
Sample_49	32.7	`	`	`	`	27.4	`	32.3	36.9	30.8	`	34.6	`	33.1	`	34.3	36.7	`	35.9	38.7	35.5	33.1	`	`	35.3	36.6	28.2	32.1	`	35.2	30.4	22.3	s08	s12
Sample_50	35.7	36.1	`	`	`	27.5	`	`	`	31.4	33.3	34	`	31	`	35.3	37.5	37.1	36.2	33.9	30.4	32.2	`	`	32.9	`	27.9	31.4	`	34.4	30.6	22.3	s08	s12
Sample_51	30.8	`	`	`	`	27.5	`	`	`	31.6	34.6	35.9	37.6	32.6	`	`	32.5	`	35.2	38.4	35	33.2	`	`	34.1	38.4	28.1	`	`	35.8	31.4	22.6	s07	s11
Sample_52	34.9	`	`	30.9	`	24.5	`	34.1	`	31.3	35.1	`	`	31.8	`	`	36	35.4	35.6	`	34.6	32.3	`	`	33.4	37.5	28.2	`	`	`	30	22.1	s07	s10
Sample_53	37.8	38.3	36	`	`	26.8	`	`	37.1	30.1	34.7	36.8	`	31.3	`	35.9	33.9	36.1	`	36.5	30.7	32.9	`	35.3	32	`	27.9	38.1	`	33.8	31.1	22.6	s10	s12
Sample_54	32.6	`	`	`	`	27.4	`	`	`	30.8	32.7	37.6	37.8	32.2	`	39.2	36	39.1	34.1	`	32.1	33.9	`	36.2	34.1	37.5	28.1	`	`	37	30.7	22.2	s08	s12
Sample_55	32	`	`	`	`	26.4	`	34.8	`	32.1	36.4	`	`	31.9	`	37	34.4	37.9	`	35.2	35.7	35.5	`	38.9	34.7	35.8	28.3	34.5	`	37.1	30.3	22.3	s07	s13
Sample_56	34.1	`	`	`	`	27.2	`	`	`	31.1	36.4	34.8	`	31.7	`	33.9	33	`	34.9	`	34.2	31.9	`	32.3	34.2	35.7	27.8	`	`	35.6	30.2	22.3	s07	s11
Sample_57	34.6	`	`	`	`	27.5	`	32.7	`	31.9	34.7	38.3	`	31.1	`	34.5	33.6	33.6	34.4	36.4	33.8	32.7	`	37.3	33.4	37.6	22.7	`	`	37.8	30.2	23.3	s08	s13
Sample_58	34.1	`	`	`	`	27.4	`	36.6	`	31.8	33.6	34.7	`	32.9	37.9	34.1	34.9	37.9	`	37	32	32.3	`	`	33.8	`	28	`	`	33.8	30.5	23	s09	s10
Sample_59	34.8	`	`	`	`	27.3	`	`	`	30.8	35	37.9	`	32.1	`	37.3	32.9	34	35.5	38.2	32.4	32.4	`	35.7	32.8	`	27.6	`	`	32.5	30.2	22.8	s07	s12
Sample_60	37	`	`	`	`	27.9	`	38.6	`	32.1	35.9	34.6	`	32.9	`	38.7	33.2	34.2	35	34.1	33.5	31.8	`	`	33.4	`	27.9	34.3	`	34.5	30.2	24	s08	s12
Sample_61	32.1	`	`	`	`	27.5	`	`	`	31.2	36.7	`	37.1	34.5	`	34	36.2	`	`	`	30.5	33.2	36.2	37.7	36.2	`	28.4	`	`	35.3	30.6	22.2	s07	s10
Sample_62	34.5	`	32.3	`	`	27.6	`	38.5	`	30.7	33.4	38.6	`	32.6	`	33.9	31.8	35.6	35.5	`	34.3	34.3	`	33.4	35.3	`	27.9	`	`	34.3	30.9	22.6	s09	s11
Sample_63	35.1	`	`	`	`	27.7	`	37.8	37.7	30.5	37.1	37.3	`	31.6	`	36.5	36.3	36.3	34.1	38.4	33	33.1	`	`	34.1	37	24.7	`	`	36.6	30.7	22.4	s09	s12
Sample_64	32.3	`	`	`	`	22.1	`	`	`	30.7	34.5	`	`	33	37.8	33.9	35.6	32.6	34.9	`	31.4	30.5	`	`	33.1	`	27.6	30.9	`	34.9	30.4	22.8	s07	s11
Sample_65	33.3	`	`	`	`	26.4	`	38.8	`	31.6	36.7	37.8	37.6	33.3	`	`	31.6	38.2	`	`	30.7	33	37.8	36.5	34.9	`	28.2	`	`	34.7	30.7	22.7	s08	s11
Sample_66	`	`	`	`	`	27.4	`	`	`	28.9	`	`	`	35.7	`	`	36.1	`	`	37	32.5	`	`	`	`	`	28.7	`	`	`	33.4	31.4	s03	s06
Sample_67	32	36.9	`	`	`	26.8	`	36	`	30.5	35	`	`	32.5	`	37.9	34.5	34.6	35.1	`	34.7	34.5	`	35.5	34	38.4	28	`	`	`	30.1	22.3	s08	s11
Sample_68	37.4	`	`	`	`	27.8	`	38.2	`	32.2	35.2	34.1	`	32.1	38.1	38.2	36	34.1	35.6	`	34.1	34.2	`	35.3	34.5	37.4	27.6	`	`	36.7	30.7	22.9	s09	s12
Sample_69	35.6	`	`	`	`	27.8	`	`	33.4	31.9	34.1	34.8	`	34.1	`	`	36.6	`	34.9	38.9	30.8	33.9	`	37.3	35.3	37.6	28.3	38.2	`	35.2	30.5	22.7	s07	s13
Sample_70	35.7	`	`	`	`	27.5	`	37.9	`	32.7	37.3	`	`	34.6	`	`	36.5	`	32.6	`	36	37.3	`	33.2	34.8	`	27.9	`	`	33.8	30.4	23.2	s06	s10
Sample_71	32.3	`	34.7	`	`	27.2	`	36.5	`	29.7	34.8	`	`	36	`	35.8	36.6	`	`	`	34.7	33.1	`	`	34.9	`	27.4	37.7	`	35.6	31.1	22.7	s08	s09
Sample_72	36.3	`	`	`	`	26.8	`	`	`	25.7	37.7	`	`	32.9	`	`	35.4	38.5	`	35.2	34.6	32.8	`	`	34.6	38.2	28	`	`	33.6	30	22.5	s05	s11
Sample_73	27.8	`	`	`	`	28	`	`	`	32.9	`	34.8	`	38.8	`	`	35.4	`	`	`	36.6	37.7	34.6	`	`	`	28.1	`	`	`	31.3	27.8	s05	s07
Sample_74	34.8	`	`	`	`	27.8	`	37.5	`	31.8	34.2	36.2	31.3	31.3	`	36.2	35.7	37.6	35.3	`	35.3	33.5	`	37.8	36.1	`	28	`	`	37.3	30.4	22.4	s09	s11
Sample_75	`	`	`	`	`	27.9	`	`	`	29.5	`	`	`	36.7	`	`	`	`	`	`	33.2	35.9	`	`	`	`	28.7	`	`	37.3	30.6	29.7	s03	s06
Sample_76	31.8	`	34.7	`	`	27.5	`	38.3	`	31.4	34.2	35.4	`	33	`	34.7	37.7	`	35.6	36.2	32.2	33	`	38.8	33.5	`	27.9	`	`	36.6	30.3	22.3	s09	s11
Sample_77	35.5	38.5	`	38.7	`	27.5	`	`	`	32.5	35.5	36.2	`	32.9	37.5	34.4	35.2	38.6	34.8	38.3	32.7	34	`	`	35.1	35.4	27.7	`	`	32.8	30.3	22.4	s10	s12
Sample_78	33.4	`	`	`	`	27.5	`	32.1	`	32.3	34.2	`	`	32.4	`	38.3	33.2	32.4	34.9	`	33.4	32	`	`	32.6	36.5	27.9	`	`	33.5	30	22.9	s07	s11
Sample_79	33.4	`	`	`	`	27.8	37.7	`	`	33.4	34.9	`	`	32.2	`	35.7	33.8	38	35.1	`	33	34	`	35.3	35.3	36.4	27.6	`	`	36.2	30	22.7	s07	s12
Sample_80	33.8	`	`	`	`	27.3	`	34.6	`	31.2	34.7	37.9	`	31.4	`	35.2	32.2	34.8	35	36.9	31.3	32.5	`	33	32.1	35.7	27.3	`	`	33	30.3	22.5	s08	s13
Sample_81	32.5	`	`	`	`	27.8	`	`	`	32.3	35.8	36.6	`	34.6	`	34.6	37.4	`	`	`	31.9	35.6	`	38	34.3	36.9	27.7	`	`	34.2	30.3	22.7	s07	s10
Sample_82	34.2	35.6	`	`	`	27.3	`	37.2	`	33.1	36.1	`	`	33.1	`	`	`	34.7	35.4	`	35.8	35.6	38.7	`	34.5	37.3	27.5	`	`	32.7	23.4	22.4	s07	s11
Sample_83	32.4	36.4	`	`	`	27.2	`	34	`	32.6	36.8	`	38.6	34.1	`	35.5	36.3	`	35.4	38.4	32.7	33.7	35.4	`	35.4	`	27.4	36.6	`	34.1	30.1	22.6	s09	s12
Sample_84	33.8	`	34.1	`	`	27.7	`	`	`	33.3	35.9	`	`	32.2	`	38.2	`	38.3	35.8	36.7	34.8	35.6	`	`	35.4	`	28.5	`	`	37.5	30.3	22.8	s07	s10
Sample_85	33.2	`	`	37.7	`	27.2	`	`	36.2	32.5	35.1	38.1	38.2	34	`	33.8	33.4	34.3	35.5	`	33.8	34.6	35.1	`	34.6	`	27.6	`	`	35	30.1	22	s10	s11
Sample_86	`	`	`	`	`	27.5	`	`	`	34.5	`	`	`	36.6	34.7	`	`	`	`	`	33.9	32.2	`	`	`	38.3	27.8	`	`	`	30.6	28.1	s04	s06
Sample_87	33.5	`	`	`	`	27.7	`	`	37.2	33.3	35.8	36.9	37.9	33.1	`	35.2	33.8	36.9	34.3	`	35	33.6	`	38.5	36.1	`	27.8	`	`	35	30.1	21.9	s09	s11
Sample_88	33.5	`	`	`	`	27.7	`	`	`	31.4	35.8	35.3	36.9	32.1	36.9	35.3	`	`	36.4	`	33.5	34.3	`	`	37	34.9	28.7	`	`	`	30.2	23.8	s09	s08
Sample_89	32.6	`	`	38.8	`	27.4	`	`	`	32.1	33.8	38.1	37.8	34.4	`	38.3	35.1	38	35.8	37.6	36.7	34.3	`	`	34.7	`	27.7	`	`	35.5	30.6	21.8	s09	s11
Sample_90	37	`	36	`	`	26.4	`	36.7	`	30.3	32.3	35.3	`	35.1	`	34.4	35.9	`	35.7	38.7	34.6	33.7	`	`	34.4	38.2	28.3	`	`	36.6	30.9	22.5	s09	s11
Sample_91	36.9	`	`	`	`	27.3	`	`	`	31	35.2	37.2	`	32.3	`	36.6	34.9	36.2	35	35.8	36.4	35.1	`	`	34.4	`	27.9	`	`	33.7	30.1	22.5	s07	s11
Sample_92	32.9	`	`	38.3	`	25.3	`	35	`	31.5	34.8	`	`	31.2	`	32.9	32.7	33.3	35.4	`	33.3	32	`	33.7	33.6	37.3	27.9	`	`	36.5	31	23.4	s08	s12
Sample_93	36.6	36.4	`	37.9	`	26.7	`	36.5	`	30	35.2	36.9	`	31.8	`	37.5	32.5	36.3	`	37.7	31.4	34.3	`	`	34.8	`	28.3	`	`	35.3	30.9	24.6	s10	s10
Sample_94	31.8	`	`	`	`	27.7	`	`	`	31.1	37	`	`	33.5	`	32.5	37.1	`	`	`	34.8	36.1	`	`	34.1	`	19.2	`	`	35.5	30.6	22.5	s06	s08
Sample_95	33.1	36.6	`	`	`	26.9	`	`	`	31.2	36.8	`	`	34.2	`	37.3	33.7	`	26.8	`	34	33.3	`	38.1	34.4	36.5	27.4	33.9	`	34.6	24.8	22	s07	s12
Sample_96	34.3	`	`	30	`	27.3	`	`	`	23.6	`	`	`	35.3	`	`	37.5	38.4	`	34	34.6	36.1	`	`	`	`	28.6	`	`	`	32	22.6	s05	s08
	lvec	2019-12-13	13-14	14-15	15-16	16-17	17-18	18-19	19-20	20-21	21-22	22-23	23-24	24-25	25-26	26-27	27-28	28-29	29-30	30-31	31-32	32-33	33-34	34-35	35-36	36-37	37-38	38-39	39-40	40-41	rvec	leu2
