## Supplementary material for "BxbI-mediated insertion of a 77kb human RET sensitive haplotype into the mouse genome to generate a humanized model of Hirschsprung disease": Table S1

### Sheet: Mouse_Genotyping
Mouse_Genotyping and ChIP Primers
Name	Sequence 5'->3'
Fw Rosa26	AATGCCAATGCTCTGTCTAGG
Fw hRET	ATTACAGGGCACAGGAACCA
Rv Rosa26 Universal	GTCGCTCTGAGTTGTTATCAGT
Fw Ret WT	CCAAGTGCAAGTGTAATCTGC
Fw Ret Null (cis allele background)	GCTGTCTCTGGTGGTCAAGG
Rv Ret Null Universal	TGCTGGTCTGGCAGTCTCT
Fw Ret Null (isolated null allele background)	GATCAACCCTCTACACCCCC
ChIP
RET Sox10 Fw	TGTAATCAGCTGGGGCAGAC
RET Sox10 Rv	CTGGCTGAACAGGACTGGC
RET Gata2 Fw	TCCTCTCAGCCCACACTCTT
RET Gata2 Rv	AATTTCCTGACCTGGGTGAG
Ret Sox10 Fw	TCTTTCCTAGGACGAGGCCT
Ret Sox10 Rv	GCAACAGCTACTTGGGGCTA

### Sheet: RET_Build_Primers
RET_Build_Primers
Sequence Name	Sequence	Tm
Build1_1_SF	GGA ACC GCG CAC ATC AGA GGG CAG CGT C	70
Build1_1_SR	GAA GTA CAA TTC AGG CAC TTC TTA G	54
Build1_2_SF	TAA CTG GAC TGG AAC AAA CAG AAT TGC	58
Build1_2_SR	GCA ACT GCT ATT AGT CCT GAG A	54
Build1_3_SF	GAG CCT CAG CAG AGA CTG T	57
Build1_3_SR	GAA AGA ACA CTT TTA TTA GGC TAG GCC	56
Build1_4_SF	TCT TGA CAT ATT GTA GTT GGT AGA GCT TGC	58
Build1_4_SR	CCC AAA GGG TGA CAA TTC CTT	55
Build1_5_SF	TCT TTG TAC AGG AAG GAC AGT GG	56
Build1_5_SR	TTG CCA GTG ACA AAG TCT CC	55
Build1_6_SF	CTG GTG TTG TCA GAC TCC AG	55
Build1_6_SR	GTG CAT GTG TGT GAT GTA TGT CAT GC	59
Build1_7_SF	CCC TTT GCC TTT TGC TAT AAT TTG G	55
Build1_7_SR	GCA CGT ACA CAA GCA CGA GAA TT	58
Build1_8_SF	TCC TTC CTC AAC TGC ATG C	55
Build1_8_SR	TCC AGG GAG CTG AAG GCT GA	61
Build1_9_SF	ACC CAC ACA CCA GTC ATG C	58
Build1_9_SR	CTG GCT ACG GTA AGG GGT GA	59
Build1_10_SF	AAG CCT GCA TGG TTA TGT TCG	56
Build1_10_SR	AAA CCA TAT TCC ACG TGC TTG G	56
Build1_11_SF	TGG AAG TCC AGA AGC CAG G	57
Build1_11_SR	CTG GCT CCT GTT GGA CAG T	57
Build1_12_SF	AGA AGG ACG GGT TTC CCA G	57
Build1_12_SR	TAA TCT CAT TTG AAG AGG GTG GGA GAA AC	58
Build1_13_SF	AGA CTG AAA CAT CCA TTC TTG CC	55
Build1_13_SR	AGA TTC CTC CTC AGA ATT TCC GC	57
Build1_14_SF	AAT TGT GTG TTT AGA TCA GCA GTA CCC	57
Build1_14_SR	ACT GTG TCT AGC CTC TCT TGC TA	57
Build1_15_SF	AAG AAA GTA TGA CAA CGA CAT CTC ACC	57
Build1_15_SR	CCC TGT AGA AGG TTA AGG AAA TTC T	54
Build1_16_SF	TGA TAC TGG CTG TGG GTT TGT CA	59
Build1_16_SR	AAG TCC CTG GAC TCT GTG C	57
Build1_17_SF	GTT TGC CAA GAC CCA GAG G	56
Build1_17_SR	GGG TGC TGT GTG CAG AGA A	58
Build1_18_SF	GAA TGG CAT TGT AAG GAC TAT AAC AGG	56
Build1_18_SR	TCC CTG CCT GAG ATG TGA TT	56
Build1_19_SF	AAA CTT TAT AGG CAC TTT GGA GAG C	55
Build1_19_SR	TAA GTA CTG ATT CTG CAC TTC ACT G	55
Build1_20_SF	TAG CAA TAG AAA GAA CCA AGG TGC	55
Build1_20_SR	CCA CTG CCC AAC AGC ATG GT	61
Build1_21_SF	CAC TCC AAA GAG ACA TGT GAG C	56
Build1_21_SR	AAG GAG GGT GTC CTG AGA AGC	59
Build1_22_SF	CTG TCT AGA CGG CTC CTG CTG A	60
Build1_22_SR	GGC AGT ACC TTC TCA CTG C	56
Build1_23_SF	CAG GGT TGG AAC AGA GCT AAT G	56
Build1_23_SR	GGA CAC TCT GGT TGC TTC C	56
Build1_24_SF	ATT CCA CCT ACT TTT ACT AGC TGA TGC	57
Build1_24_SR	CTG GCA TCT GGG CTT CAG CTT A	59
Build1_25_SF	TTG TGA CAC CTG ACC ACT AAC C	57
Build1_25_SR	CCG CCC AGT ATG CAG AAC CAT	60
Build1_26_SF	ACA GCC ACA GCA ATA TTT CTG T	55
Build1_26_SR	TCA TAG TTT ATT TCC TTG CAG AAT CCA GCC	59
Build1_27_SF	GAG CTG GAG CCT CAG TTA GC	58
Build1_27_SR	CAA TTA GAA GCC AGT GTG TCG T	55
Build1_28_SF	TTC TCC ACT GCA ACG TCT CTG	57
Build1_28_SR	CTG AGA AGG GGT TCT GGG T	56
Build1_29_SF	AGC CCC TCC CTA CCT ATC AGG T	61
Build1_29_SR	GAG CTC CCG CAT CCT CTC TA	58
Build1_30_SF	CAG AGA GCA AAT GGG GAA GTG CAT	60
Build1_30_SR	CCA CGG CAA TGA TGA TAA TCA AC	54
Build1_31_SF	ATG GCG TGC TGG GCA TCT T	60
Build1_31_SR	AGG ACA GAT GGA CAC GCA T	56
Build1_32_SF	GTT GCT GCT CAT CTG AAC TGC	57
Build1_32_SR	CGT CAT TCA TGG AAG GCC C	56
Build1_33_SF	GCA TGT GGT CCA GGG TTG GA	60
Build1_33_SR	CAA CAT AGG ATG GTG ATT GCT AGG	55
Build1_34_SF	GTG AGC ACT TCA AGA GAA GCT	55
Build1_34_SR	ACA AGG TCG GCA CTC ACC CT	61
Build1_35_SF	GAA GGG GCC TCT AAG CCA A	57
Build1_35_SR	AAG GCC GCT GCT GAA AGG T	60
Build1_36_SF	TGG AAC ACT GGC CCA ACG A	60
Build1_36_SR	GGA GCA GGC ACT CAC ATG A	57
Build1_37_SF	GGG GCT TTT CCT GCC ACC AA	61
Build1_37_SR	TTC CCT GGG AAC CCA CAG T	59
Build1_38_SF	CCC TGG CAG TTC CCA TCT CA	59
Build1_38_SR	AGC TTA GAG CTC CAC TAA TCT TCG	56
Build1_39_SF	ATC TGG CCG AGA TGA AGG T	56
Build1_39_SR	GGC ATG GCC TGT TGC AGG AT	61
Build1_40_SF	CAC GTG TTA AGG GGT GCC T	58
Build1_40_SR	GCA ATT CTG GGA CTC CAA CA	55
Build1_41_SF	GCA CCC AGT GTT GGT CTG T	58
Build1_41_SR	CAT GAG AAG CTC AGA GAA TTC CT	54

### Sheet: RET_Junction_Primers
RET_Junction_Primers
Name	Sequence
Build1_LVec-1_F1	GTCGTAACCTGTAGAACGGAG
Build1_LVec-1_R1	GAATCCCTCCCCAGATCCC
Build1_1-2_F1	AGTGCCTGACAAGGGAGAG
Build1_1-2_R1	CATCGAGTGTACTATTTATCTCAGACAT
Build1_2-3_F1	AGCCCTGGCCCCTACCTC
Build1_2-3_R1	CTGAGTGTGCTTTGGAGACAGTT
Build1_3-4_F1	GTTAATTTCTTTCATTCCAATCTGCATG
Build1_3-4_R1	AGAATTCTACCACACATTTATGAAGAATT
Build1_4-5_F1	TTCTCCTGCTCTTTCGTGATTGATA
Build1_4-5_R1	CAGTGCCATGGAGCCACC
Build1_5-6_F1	CCAGGAGGGCTGCTGGGG
Build1_5-6_R1	TGCTGAGAAGCCCCTGCC
Build1_6-7_F1	GGTCTCGTATTTTCTGGGTATGTCTTTTA
Build1_6-7_R1	CAGGTAGGAACTGCAGCTATTTT
Build1_7-8_F1	CTTCAGAATGCAGGCAACCC
Build1_7-8_R1	AGCTGGTGTGGGGCAAGG
Build1_8-9_F1	TCATGGGAAGACCCGGGG
Build1_8-9_R1	GGACAGCCCGCCTCACTG
Build1_9-10_F1	CTGGTATCTGCTTTCACAGAGC
Build1_9-10_R1	ACCATGCACCAGGTCTGG
Build1_10-11_F1	TCCAAGCAATTGGGAAGAAGAA
Build1_10-11_R1	CTCAGCAACCACGGCTTG
Build1_11-12_F1	CAGATGGCATTCATTGAAGGGG
Build1_11-12_R1	GCTGTACTCCTTGGCTGAG
Build1_12-13_F1	TGAGTTTCCAGCCTGCAAAT
Build1_12-13_R1	GACAAAATAATGTAACTGCATTACAAATGT
Build1_13-14_F1	GGTGTTCATTCTACTTCTTTAATCCAC
Build1_13-14_R1	AGTCTGTCTCTGTAGCACTCCTCTTCTC
Build1_14-15_F1	TGTGCAAAGAACTAATGAAAATCTTGT
Build1_14-15_R1	GCTCAAGTAATCCTCCTGCCTCA
Build1_15-16_F1	GGAATGCTTCCAGCTTTTGC
Build1_15-16_R1	CACGTTATGGTGTTAGCTTTGGGTTTT
Build1_16-17_F1	TCAATTTTCCCAGCCGCTG
Build1_16-17_R1	TGCTCAGGCTGGAGACCA
Build1_17-18_F1	GCTCCTCTCCCTTTCCTCTCTGTAAATG
Build1_17-18_R1	GCATTGTGGCAGCTTGGT
Build1_18-19_F1	GCTCCAAGCCTTCATTCCC
Build1_18-19_R1	GAGTCCTGAGTTTTGCCACTT
Build1_19-20_F1	TGTGATATGCCCACCCAACA
Build1_19-20_R1	GCAAATGTTCCACATCCCACATTGTTTT
Build1_20-21_F1	CCTACAGAGGGTTGGAGGG
Build1_20-21_R1	GGCAGGTCCTGTCAGCGC
Build1_21-22_F1	GCCTCTGCAGAACAGGGG
Build1_21-22_R1	GGATGGGGCTGCAGAAGT
Build1_22-23_F1	CTCTCAGCCTCATGTGAGGC
Build1_22-23_R1	GCCTCTGTCAGGGAAAGGG
Build1_23-24_F1	TCTGAATCAGTTATTCTAATTGTCAAATGA
Build1_23-24_R1	GGGAGGGAGCTCAGTGTTT
Build1_24-25_F1	GTTGCCCCACTGAAGCCC
Build1_24-25_R1	TCAGGAGACCAGGGCACTG
Build1_25-26_F1	ACAGCAGGTTGCAGATCTCA
Build1_25-26_R1	TGTTCTCGACCCATCGGAG
Build1_26-27_F1	TGGCTCAAGGGCCCCAGA
Build1_26-27_R1	GATCTTCTAAAGCCTTTCTCTTGC
Build1_27-28_F1	CTAGATGTACGGGGAATGGAGGGAC
Build1_27-28_R1	TGTATTATTGATCAGAAAGGCAGCA
Build1_28-29_F1	GGAGCTTGTCTGTAGCCAAA
Build1_28-29_R1	ATAGGGAGCAGCAACTGGA
Build1_29-30_F1	AGCCCTCACTGGTGGGCT
Build1_29-30_R1	CTCCCTGGAAGCCCTCCT
Build1_30-31_F1	AGTGCTAGCTCGTTGTGGC
Build1_30-31_R1	CCTGGCAGCATGACATCAC
Build1_31-32_F1	CCAACCAGCATTCACCTCCGG
Build1_31-32_R1	TCCTGGCAGCCCACCAGC
Build1_32-33_F1	TCCTCTGTGCGAGATTGCC
Build1_32-33_R1	AGCAGGAGCCTGCGCCTG
Build1_33-34_F1	CTGTCATGGGAGCAGTGTTC
Build1_33-34_R1	CCCTAGAGTAGTCAAATTCACAGAC
Build1_34-35_F1	TAGACCCAGTGCTCAACACA
Build1_34-35_R1	GTAGCAGGCACTGTGGGG
Build1_35-36_F1	TCCCCGGGGACACCTGGG
Build1_35-36_R1	GAAATCTGCAGGAGGTGGC
Build1_36-37_F1	CGGCTTTGTTGTCTGAGTGAGGGA
Build1_36-37_R1	TTCTCAAAGGGCAGGAGGCCCA
Build1_37-38_F1	TCCAGGGAGGAAGCTGAGC
Build1_37-38_R1	ACCCCAGGTCTCCTGCTC
Build1_38-39_F1	TTGCCTGGCAGATCTCACA
Build1_38-39_R1	CCAGGGTCAGAAAGATTTGGGGTGAG
Build1_39-40_F1	GGAGAAGGTAATTCCAGATGGC
Build1_39-40_R1	CTGAGCCTCGTGGGACTG
Build1_40-41_F1	TAAGCATTCCTTTCTCTTCAGTGC
Build1_40-41_R1	AGCAAAGCCTCTGCTGTC
Build1_41-RVec_F1	AGAAGTGTGAGGGAAAATGCTGTCC
Build1_41-RVec_R1	AAGGTATATGCGTCAGGCGAC
Build1_Control_pLM1050_+veF	GGCATCAACCTTCTTGGAGG
Build1_Control_pLM1050_+veR	GATCGTCGTTTTGCCAGGTG

### Sheet: gRNAs
gRNAs
gRNA_name	gRNA Target	Sequence	Organism	Notes
Syn_RET_fragment_24	Syn_RET_fragment_24	GGCTTCAGCTTCTGGCATCT	Human	Colony 10 repair
Syn_RET_fragment_29	Syn_RET_fragment_29	CCAACCGTGATGTCCAGACC	Human	Colony 10 repair
Syn_RET_fragment_41	Syn_RET_fragment_41	GAGTATGTCAGGCTTCATGG	Human	Colony 10 repair
lvec179kb2	Syn_RET_fragment_1	CTGGGCAGAGGCACGACCAA	Human	cuts 179kb left side of fragment from 124O11, 179kb extension
CD.Cas9.BSJL1349.AA	Syn_RET_fragment_12	ATTGATTCCACGTTTGCTAC	Human	cuts in vverlap of BACs 124O11 and 419K10, 179kb extension
CD.Cas9.ZPWG4612.AA	Syn_RET_fragment_11_12	TGACACAAATCCCAAGCCAG	Human	cuts in overlap of BACs 124O11 and 419K10, 179kb extension
CD.Cas9.YVLB0826.AA	Syn_RET_fragment_23_24	GTTATTGGATGATGAGCTCA	Human	cuts right side of 419K10 fragment,179kb extension
419K10 lvec	Syn_RET_fragment_24	CGCTGAGTGTCGTTTAGAA	Human	cuts 77kb RET BAC leftmost fragment, 179kb extension
gRNA to delete Ret	Ret_Exon2		Mouse
gRNA to delete Ret	Ret_Exon4		Mouse
gRNA to modify Sox10 SNP	RET_rs2435357		Human

### Sheet: Gblocks
Gblocks
Gblock Name	Plasmid	Sequence	Notes
BxbI Rvec	pRDF61	TCAGCTAACTCCACTGTTCAAGGAATCCCTTCCTTAAAAGTGTCCATCCCTAGAACAAAGCAGCAGCCAGTGTCAAGTTTAGGTCTTCACAGTTCTCTAGCAATTTGCTTGTTGCTGATCTTTTGAAGTTGGCCTTAGAGCTGTGGGAGACAGAATACAAAATGCCAAGTCCTGAGGAAGGCCATTAGAAGTGTGAGGGAAAATGCTGTCCTGAACCACCATGAAGCCTGACATACTCACTACTTCTGTTTATGTCTTCCCCGAGGAATTCTCTGAGCTTCTCATGGGCTTGTCGACGACGGCGGACTCCGTCGTCAGGATCATTAGGGATAACAGGGTAATTTTAGGGTAGCATCAGGAATCTGAACCCTCAGAAAGTGGGGATCCCGGGTATAGACC…	Initial BxbI insertion source for 77kb RET
Bxb Lvec	pRDF62	TAAGGTAGCTACCAATATTTAGTTTCTAAGCCTTGCGACAGACCTCCCACTTAGATTGCCACGCATAGAGCTAGCGAGTCAGCGAAAAGCATGACGCGCTTTCAAGCGTGGCGAGTATGTGAACCAAGGCTTCGGACAGGACTATATACTTAGGTTTGATCTCGCCCCGAGAACTGTAAACCTCAACATTTATAGATTATTAGGGATAACAGGGTAATGGCTTGTCGACGACGGCGGTCTCCGTCGTCAGGATCATATTCCACCTACTTTTACTAGCTGATGCTTTATTATACTATAAGGACAAGCTTTTCCTTATCTTTTTATTTCATATCGTTATTGGATGATGAGCTCATGGAGTCTTATTTTATTCAGGGGCCATAATTCATTCCTATCATTCAT…	Initial BxbI insertion source for 77kb RET
A1	pRDF71	TAAGGTAGCTACCAATATTTAGTTTCTAAGCCTTGCGACAGACCTCCCACTTAGATTGCCACGCATAGAGCTAGCGAGTCAGCGAAAAGCATGACGCGCTTTCAAGCGTGGCGAGTATGTGAACCAAGGCTTCGGACAGGACTATATACTTAGGTTTGATCTCGCCCCGAGAACTGTAAACCTCAACATTTATAGAtagggataacagggtaatGGCTTGTCGACGACGGCGGTCTCCGTCGTCAGGATCATGGAACCGCGCACATCAGAGGGCAGCGTCTCAGGGCGGGCTGGGATCTGGGGAGGGATTCGCCAGGAGGGGTCAGTGGCCCAGGCCTTCCAGGCTGAGTGGCGCTGGGCAGAGGCACGACCAAAGGCAGGAGGCTCTGGGACTATTTA…	Used for 179kb extension

### Sheet: Sanger Sequencing Primers
Primer Name	Sequence
RET Exon 1 Fw	ATGGCGAAGGCGACGTCCGG
RET Exon 2 Rv	TGCGGACACTGAGCTTCTC
RET Exon 2 Fw	TCGAGGGATGCTTACTGGGA
RET Exon 3 Rv	GGGATGTGGGTGACAGGAAG
RET Exons 4_5 Rv	GTGTCCTCCTTCCGCTTGAA
RET Exon 3 Fw	CTTCCTGTCACCCACATCCC
RET Exon 3 Fw2	GCCTGTGCAGTTCTTGTGC
RET Exon 4 Rv	GCACCATCACCACCTCCTC
RET Exon 4 Fw	CTCGTAAGCACAGTCATCGC
RET Exon 5 Rv	TATAGTCATGTACGGTCGCCCG
RET Exons4_5 Fw	TTCAAGCGGAAGGAGGACAC
RET Exon 6 Rv	AGGGAGTAGGTACTGGGCAG
RET Exon 6 Fw	CTGCCCAGTACCTACTCCCT
RET Exons 7_8 Rv	CTCCTCGGCCACATATGACC
RET Exons 7_8 Fw	GTCATATGTGGCCGAGGAGG
RET Exon 10 Rv	CCTCCTCAGGGAAGCAGTTG
RET Exons 10_11 Fw	GCCCGAAGACATCCAGGATC
RET Exon 12 Rv	GTGTACCCTGCTCTGCCTTT
RET Exon 13 Fw	GAGTGAGCTGCGAGACCTG
Exon 14 Rv	GCCAGATACTGCATCCCCTG
RET Exon 15 Fw	CTCGTTCATCGGGACTTGGCAG
RET Exon 16 Rv	ACATCACTTTGCGTGGTGTAG
Exon 17 Fw	CTACACCACGCAAAGTGATGT
Exon 17 Rv	CATTGCAGCATCAGGCGGTAC
RET Exon 18 Fw	GTACCGCCTGATGCTGCAATG
RET Exon 20 Rv	CGTGTCCATTAATTTTGCCGC
